# Machine Learning Based Refined Differential Gene Expression Analysis of Pediatric Sepsis

**DOI:** 10.1101/2020.02.21.959494

**Authors:** Mostafa Abbas, Yasser EL-Manzalawy

## Abstract

**Background:** Differential expression (DE) analysis of transcriptomic data enables genome-wide analysis of gene expression changes associated with biological conditions of interest. Such analysis often provide a wide list of genes that are differentially expressed between two or more groups. In general, identified differentially expressed genes (DEGs) can be subject to further downstream analysis for obtaining more biological insights such as determining enriched functional pathways or gene ontologies. Furthermore, DEGs are treated as candidate biomarkers and a small set of DEGs might be identified as biomarkers using either biological knowledge or data-driven approaches.

**Methods:** In this work, we present a novel approach for identifying biomarkers from a list of DEGs by re-ranking them according to the Minimum Redundancy Maximum Relevance (MRMR) criteria using repeated cross-validation feature selection procedure.

**Results:** Using gene expression profiles for 199 children with sepsis and septic shock, we identify 108 DEGs and propose a 10-gene signature for reliably predicting pediatric sepsis mortality with an estimated Area Under ROC (AUC) score of 0.89.

**Conclusions:** Machine learning based refinement of DE analysis is a promising tool for prioritizing DEGs and discovering biomarkers from gene expression profiles. Moreover, our reported 10-gene signature for pediatric sepsis mortality may facilitate the development of reliable diagnosis and prognosis biomarkers for sepsis.
