## Additional File 1 for "Machine Learning Based Refined Differential Gene Expression Analysis of Pediatric Sepsis"

### Sheet: S1
Table S1: List of 108 up-regulated and down-regulated differentially expressed genes
Gene	FC	logFC	p-value	Adj. p-value	Regulation
TGFBI	-2.5913	-1.37368	0.00078882	0.0499714	Down
CCR2	-2.22585	-1.15435	7.21e-05	0.0132571	Down
CPVL	-2.05218	-1.03716	0.00079408	0.0499714	Down
RGS2	-1.96898	-0.977447	0.00026137	0.0294627	Down
FGL2	-1.93572	-0.952873	4.97e-05	0.0107508	Down
HSPA6	-1.74471	-0.802986	0.00065277	0.0467348	Down
EMR3	-1.72355	-0.785379	0.00078995	0.0499714	Down
RCBTB2	-1.71196	-0.775647	0.00011571	0.0185774	Down
NUAK2	-1.69945	-0.765071	5.53e-06	0.00338403	Down
CD302	-1.68575	-0.753394	0.00044356	0.0382843	Down
MANSC1	-1.60297	-0.680749	0.00038238	0.0368489	Down
CLEC7A	-1.54011	-0.623035	0.00015579	0.0222681	Down
FRAT1	-1.52838	-0.612008	0.000414	0.0374762	Down
CENPF	1.50005	0.585009	0.00036046	0.0367254	Up
AURKB	1.51416	0.598519	1.08e-05	0.00458944	Up
UBE2C	1.51504	0.599352	0.00017916	0.0225996	Up
POLE2	1.51829	0.602447	0.00063196	0.0463838	Up
KIF2C	1.51961	0.603704	0.00012825	0.0196946	Up
SNRPG	1.52289	0.606816	0.00076429	0.0496837	Up
AURKA	1.53061	0.614105	0.00050881	0.0411552	Up
FEN1	1.53377	0.617082	0.00073349	0.049267	Up
JUN	1.53824	0.621281	6.7e-06	0.00354978	Up
RAD51	1.53994	0.622877	0.00015025	0.0222681	Up
CCL20	1.55173	0.633875	5.26e-05	0.0111423	Up
TARS	1.55397	0.635963	0.00031348	0.0335519	Up
WBP5	1.56724	0.648223	2.06e-07	0.00043619	Up
SDC4	1.56879	0.649649	1.02e-07	0.00043235	Up
ATAD2	1.57047	0.6512	0.00044441	0.0382843	Up
PCNT	1.57055	0.651272	0.00016877	0.0225905	Up
MYL6B	1.5736	0.654066	0.00020561	0.0248253	Up
COX7B	1.57946	0.65943	0.0003411	0.0353252	Up
RPA3	1.5809	0.660751	0.000425	0.0375271	Up
MT1F	1.58614	0.665518	0.00056051	0.0433515	Up
MCM2	1.58768	0.666917	0.00038196	0.0368489	Up
KIF4A	1.60696	0.68433	5.59e-06	0.00338403	Up
CENPA	1.61053	0.687535	0.00059799	0.0452596	Up
PSMG1	1.61137	0.688285	0.00040211	0.0370499	Up
LSM5	1.63268	0.707242	0.00041521	0.0374762	Up
COX6C	1.63272	0.707277	0.00054281	0.0422911	Up
NNMT	1.63938	0.71315	0.00021563	0.0253651	Up
CDKN3	1.65604	0.727737	0.00017693	0.0225905	Up
MT1X	1.65636	0.72802	0.00067002	0.0474068	Up
BUB1B	1.66402	0.734671	0.00074879	0.0492806	Up
NDUFS5	1.66592	0.736321	0.00065193	0.0467348	Up
RPL10	1.66592	0.736321	0.00065193	0.0467348	Up
MCM6	1.68094	0.749265	0.00041735	0.0374762	Up
TNFAIP3	1.68917	0.756314	0.0002966	0.0323998	Up
RAD51AP1	1.69272	0.759346	0.00036856	0.036842	Up
CCNE2	1.69411	0.760525	0.00033757	0.0353252	Up
CKS1B	1.69832	0.764105	0.00010441	0.0172856	Up
STAT4	1.70366	0.768636	0.00071323	0.049267	Up
E2F8	1.70719	0.771622	3.79e-05	0.00968832	Up
GINS2	1.71715	0.780016	0.00038254	0.0368489	Up
SCD	1.71717	0.780034	2.63e-05	0.00754428	Up
MT1E	1.71913	0.781675	0.00020617	0.0248253	Up
CASC5	1.72005	0.782451	0.00061669	0.0456951	Up
CDC20	1.73812	0.797528	0.00040114	0.0370499	Up
RAB13	1.74836	0.806001	0.00042191	0.0375271	Up
BTG3	1.75105	0.808221	2.52e-06	0.00190685	Up
TPX2	1.7551	0.811555	5.82e-05	0.011642	Up
MT1H	1.76734	0.821577	0.00039743	0.0370499	Up
NEK2	1.77584	0.828499	2.05e-05	0.00664263	Up
AREG	1.78799	0.838337	1.14e-05	0.00466256	Up
MCM4	1.79197	0.841547	0.00080173	0.0499714	Up
H1F0	1.80908	0.855256	1.49e-05	0.0054489	Up
MT1G	1.81086	0.856672	5.75e-06	0.00338403	Up
TFDP2	1.81742	0.861889	3.06e-05	0.00831947	Up
MELK	1.82558	0.868352	2.38e-05	0.00720027	Up
KIF14	1.83749	0.877733	9.15e-05	0.0161604	Up
CCRL2	1.85351	0.890256	0.0006119	0.0456951	Up
SHCBP1	1.87044	0.903377	0.00061578	0.0456951	Up
EBI3	1.89587	0.922863	8.43e-07	0.00127548	Up
CTSL1	1.89669	0.923485	3.93e-05	0.00968832	Up
TFRC	1.92156	0.942276	5.38e-05	0.0111681	Up
NME1	1.92852	0.947492	0.00063474	0.0463838	Up
TTK	1.92963	0.948321	0.00030136	0.0325838	Up
RACGAP1	1.94587	0.960415	4.92e-05	0.0107508	Up
EMP1	1.94729	0.96147	0.00040124	0.0370499	Up
CD69	1.97935	0.985026	0.00074393	0.049267	Up
MAD2L1	1.99122	0.993653	0.00044177	0.0382843	Up
FABP5	1.99152	0.993869	8.67e-06	0.00399504	Up
MLF1IP	2.02073	1.01488	2.08e-05	0.00664263	Up
RGL1	2.04452	1.03176	6.42e-06	0.00354978	Up
HMMR	2.06461	1.04587	0.00074246	0.049267	Up
CCNB2	2.06654	1.04722	6.8e-05	0.0130988	Up
CD24	2.09118	1.06432	9.69e-05	0.0165561	Up
PRC1	2.12205	1.08546	1.6e-05	0.0056555	Up
PTTG1	2.18287	1.12622	0.0002015	0.0248253	Up
RGS1	2.18856	1.12998	1.28e-05	0.00484082	Up
NUSAP1	2.21381	1.14653	2.71e-05	0.00755463	Up
CEP55	2.22195	1.15183	7.11e-05	0.0132571	Up
CCNB1	2.22465	1.15358	5.7e-05	0.0116239	Up
ZWINT	2.25463	1.17289	0.00023881	0.0272094	Up
SLCO4A1	2.2622	1.17773	1.84e-07	0.00043619	Up
CKS2	2.2877	1.1939	8.64e-06	0.00399504	Up
PRG2	2.28986	1.19526	7.59e-09	8.04e-05	Up
KIF11	2.31023	1.20804	1.22e-05	0.00478207	Up
TOP2A	2.39782	1.26172	4.92e-05	0.0107508	Up
KIAA0101	2.41458	1.27177	0.00015698	0.0222681	Up
ENPP2	2.41898	1.2744	7.26e-05	0.0132571	Up
TYMS	2.54546	1.34793	0.00051281	0.041165	Up
MAFF	2.55456	1.35308	2.45e-05	0.00720027	Up
CCL3	2.67004	1.41686	1.97e-06	0.00190685	Up
RRM2	2.68748	1.42626	0.00016321	0.022566	Up
MPO	2.74812	1.45845	0.00045604	0.0389695	Up
DDIT4	2.78328	1.47679	1.22e-07	0.00043235	Up
RHAG	2.91961	1.54577	0.00022532	0.0259505	Up
SLC39A8	2.9319	1.55184	3.8e-07	0.00067105	Up

### Sheet: S2
Table S2: List of enriched KEGG pathways.
Pathway	No of Found Genes	No of Pathway Genes	p-value	Adj. p-value	Genes Found
Cell cycle	12	124	5.70815e-12	1.92365e-09	BUB1B CCNB1 CCNB2 CCNE2 CDC20 MAD2L1 MCM2 MCM4 MCM6 PTTG1 TFDP2 TTK
DNA replication	6	36	8.0179e-09	1.35102e-06	FEN1 MCM2 MCM4 MCM6 POLE2 RPA3
Oocyte meiosis	7	128	5.01541e-06	0.000422548	AURKA CCNB1 CCNB2 CCNE2 CDC20 MAD2L1 PTTG1
Mineral absorption	5	58	4.7848e-06	0.000422548	MT1E MT1F MT1G MT1H MT1X
p53 signaling pathway	4	72	0.000213045	0.0122604	CCNB1 CCNB2 CCNE2 RRM2
Human T-cell leukemia virus 1 infection	7	219	0.000218286	0.0122604	BUB1B CCNB2 CCNE2 CDC20 JUN MAD2L1 PTTG1
Pyrimidine metabolism	3	57	0.000922287	0.0388514	NME1 RRM2 TYMS
Progesterone-mediated oocyte maturation	4	99	0.000915859	0.0388514	AURKA CCNB1 CCNB2 MAD2L1
Base excision repair	2	33	0.00201925	0.0756098	FEN1 POLE2
Drug metabolism - other enzymes	3	79	0.00306353	0.100448	MPO NME1 RRM2
Homologous recombination	2	41	0.00376592	0.100448	RAD51 RPA3
Ferroptosis	2	40	0.00351068	0.100448	SLC39A8 TFRC
Measles	4	138	0.00387485	0.100448	CCNE2 HSPA6 JUN TNFAIP3
Nucleotide excision repair	2	47	0.00553265	0.100619	POLE2 RPA3
Non-homologous end-joining	1	13	0.00433888	0.100619	FEN1
IL-17 signaling pathway	3	94	0.00567286	0.100619	CCL20 JUN TNFAIP3
Non-alcoholic fatty liver disease (NAFLD)	4	149	0.00533434	0.100619	COX6C COX7B JUN NDUFS5
Small cell lung cancer	3	92	0.00526164	0.100619	CCNE2 CKS1B CKS2
Rheumatoid arthritis	3	93	0.00546468	0.100619	CCL3 CCL20 JUN
Viral protein interaction with cytokine and cytokine receptor	3	100	0.0070328	0.118503	CCL3 CCL20 CCR2
Fanconi anemia pathway	2	54	0.00812801	0.124506	RAD51 RPA3
One carbon pool by folate	1	20	0.0101913	0.14543	TYMS
TNF signaling pathway	3	112	0.010357	0.14543	CCL20 JUN TNFAIP3
Mismatch repair	1	23	0.0133613	0.174159	RPA3
Inflammatory bowel disease (IBD)	2	65	0.0134366	0.174159	JUN STAT4
Oxidative phosphorylation	3	133	0.0183042	0.220305	COX6C COX7B NDUFS5
Biosynthesis of unsaturated fatty acids	1	27	0.0181577	0.220305	SCD
Antifolate resistance	1	31	0.0235646	0.233567	TYMS
RNA degradation	2	79	0.0224573	0.233567	BTG3 LSM5
PPAR signaling pathway	2	76	0.0203081	0.233567	FABP5 SCD
Parkinson disease	3	142	0.0226022	0.233567	COX6C COX7B NDUFS5
Asthma	1	31	0.0235646	0.233567	PRG2
Spliceosome	3	149	0.0263312	0.239744	HSPA6 LSM5 SNRPG
ErbB signaling pathway	2	85	0.0271098	0.239744	AREG JUN
Phagosome	3	152	0.0280343	0.239744	CLEC7A MPO TFRC
Cardiac muscle contraction	2	86	0.0279309	0.239744	COX6C COX7B
ECM-receptor interaction	2	88	0.0296121	0.239744	HMMR SDC4
Oxytocin signaling pathway	3	153	0.0286161	0.239744	JUN MYL6B RGS2
Colorectal cancer	2	86	0.0279309	0.239744	AREG JUN
Nicotinate and nicotinamide metabolism	1	37	0.0327277	0.242712	NNMT
Cellular senescence	3	160	0.0328864	0.242712	CCNB1 CCNB2 CCNE2
Th1 and Th2 cell differentiation	2	92	0.0331298	0.242712	JUN STAT4
Hepatitis B	3	162	0.0341704	0.245009	CCNE2 JUN STAT4
Pathways in cancer	7	531	0.037225	0.246842	CCNE2 CKS1B CKS2 FRAT1 JUN RAD51 STAT4
Tight junction	3	169	0.0388882	0.24693	JUN MYL6B RAB13
Hematopoietic cell lineage	2	99	0.0397782	0.24693	CD24 TFRC
Alzheimer disease	3	171	0.0403001	0.24693	COX6C COX7B NDUFS5
Toll-like receptor signaling pathway	2	104	0.0449038	0.255712	CCL3 JUN
C-type lectin receptor signaling pathway	2	104	0.0449038	0.255712	CLEC7A JUN
Chagas disease (American trypanosomiasis)	2	102	0.0428163	0.255712	CCL3 JUN
Ether lipid metabolism	1	47	0.0504812	0.278888	ENPP2
Chemokine signaling pathway	3	189	0.0542817	0.2908	CCL3 CCL20 CCR2
Cocaine addiction	1	49	0.0543632	0.2908	JUN
Huntington disease	3	199	0.0630271	0.32143	COX6C COX7B NDUFS5
Epstein-Barr virus infection	3	201	0.0648584	0.32143	CCNE2 JUN TNFAIP3
Viral carcinogenesis	3	201	0.0648584	0.32143	CCNE2 CDC20 JUN
Glutathione metabolism	1	56	0.0687149	0.335608	RRM2
Fatty acid metabolism	1	57	0.0708557	0.336315	SCD
Legionellosis	1	57	0.0708557	0.336315	HSPA6
Purine metabolism	2	130	0.0763242	0.34295	NME1 RRM2
Human immunodeficiency virus 1 infection	3	212	0.0754096	0.34295	CCNB1 CCNB2 JUN
FoxO signaling pathway	2	131	0.0776824	0.34446	CCNB1 CCNB2
Longevity regulating pathway - multiple species	1	62	0.0818688	0.349238	HSPA6
Ubiquitin mediated proteolysis	2	136	0.0846279	0.356495	CDC20 UBE2C
Mitophagy - animal	1	65	0.0887079	0.361018	JUN
Estrogen signaling pathway	2	138	0.0874765	0.361018	HSPA6 JUN
Fluid shear stress and atherosclerosis	2	139	0.0889155	0.361018	JUN SDC4
Acute myeloid leukemia	1	67	0.0933565	0.374537	MPO
Thermogenesis	3	231	0.0954752	0.378531	COX6C COX7B NDUFS5
Amphetamine addiction	1	69	0.0980726	0.379891	JUN
Renal cell carcinoma	1	69	0.0980726	0.379891	JUN
Epithelial cell signaling in Helicobacter pylori infection	1	70	0.100455	0.381569	JUN
Breast cancer	2	147	0.100771	0.381569	FRAT1 JUN
Gastric cancer	2	149	0.103826	0.3845	CCNE2 FRAT1
Platinum drug resistance	1	73	0.107695	0.394015	TOP2A
Necroptosis	2	162	0.124521	0.399652	STAT4 TNFAIP3
Wnt signaling pathway	2	160	0.121247	0.399652	FRAT1 JUN
Antigen processing and presentation	1	78	0.120047	0.399652	HSPA6
Pertussis	1	76	0.115065	0.399652	JUN
Leishmaniasis	1	77	0.11755	0.399652	JUN
Pancreatic cancer	1	76	0.115065	0.399652	RAD51
B cell receptor signaling pathway	1	82	0.13016	0.403062	JUN
PD-L1 expression and PD-1 checkpoint pathway in cancer	1	89	0.148283	0.438346	JUN
NOD-like receptor signaling pathway	2	181	0.157054	0.447736	JUN TNFAIP3
GnRH signaling pathway	1	93	0.158848	0.447736	JUN
Endocrine resistance	1	98	0.172231	0.450245	JUN
MAPK signaling pathway	3	295	0.177693	0.450245	AREG HSPA6 JUN
Cytokine-cytokine receptor interaction	3	294	0.176265	0.450245	CCL3 CCL20 CCR2
AGE-RAGE signaling pathway in diabetic complications	1	100	0.177633	0.450245	JUN
Prostate cancer	1	97	0.16954	0.450245	CCNE2
Choline metabolism in cancer	1	98	0.172231	0.450245	JUN
NF-kappa B signaling pathway	1	102	0.183059	0.45157	TNFAIP3
T cell receptor signaling pathway	1	104	0.188508	0.45157	JUN
Th17 cell differentiation	1	107	0.196718	0.460375	JUN
HIF-1 signaling pathway	1	109	0.202214	0.46157	TFRC
Toxoplasmosis	1	112	0.210487	0.46157	HSPA6
Salmonella infection	2	214	0.218383	0.465709	JUN MYL6B
AMPK signaling pathway	1	120	0.232676	0.47236	SCD
Neurotrophin signaling pathway	1	119	0.229894	0.47236	JUN
Yersinia infection	1	120	0.232676	0.47236	JUN
Osteoclast differentiation	1	128	0.254971	0.48848	JUN
Relaxin signaling pathway	1	129	0.25776	0.490764	JUN
PI3K-Akt signaling pathway	3	354	0.267212	0.492078	AREG CCNE2 DDIT4
Vascular smooth muscle contraction	1	132	0.266129	0.492078	MYL6B
Apoptosis	1	136	0.27728	0.495321	JUN
Autophagy - animal	1	137	0.280065	0.496747	DDIT4
Endocytosis	2	249	0.28731	0.501795	HSPA6 TFRC
Cell adhesion molecules (CAMs)	1	147	0.307829	0.507984	SDC4
Retrograde endocannabinoid signaling	1	148	0.310594	0.507984	NDUFS5
Ribosome	1	153	0.324374	0.508016	RPL10
mTOR signaling pathway	1	153	0.324374	0.508016	DDIT4
Hippo signaling pathway	1	154	0.32712	0.508016	AREG
Cushing syndrome	1	155	0.329863	0.509927	CCNE2
JAK-STAT signaling pathway	1	162	0.348962	0.527356	STAT4
cGMP-PKG signaling pathway	1	167	0.362481	0.538132	RGS2
Protein processing in endoplasmic reticulum	1	166	0.359786	0.538132	HSPA6
Hepatocellular carcinoma	1	168	0.365171	0.539523	FRAT1
Tuberculosis	1	180	0.397059	0.55311	CLEC7A
Kaposi sarcoma-associated herpesvirus infection	1	186	0.412706	0.55311	JUN
Transcriptional misregulation in cancer	1	186	0.412706	0.55311	MPO
MicroRNAs in cancer	2	310	0.408533	0.55311	CCNE2 DDIT4
Focal adhesion	1	199	0.44585	0.562739	JUN
Pathogenic Escherichia coli infection	1	202	0.453342	0.565838	JUN
Proteoglycans in cancer	1	204	0.458302	0.567823	SDC4
cAMP signaling pathway	1	216	0.487478	0.590935	JUN
Human cytomegalovirus infection	1	225	0.508675	0.599383	CCL3
Ras signaling pathway	1	232	0.524743	0.604321	RGL1
Shigellosis	1	236	0.533758	0.604322	JUN
Metabolic pathways	8	1489	0.653839	0.684298	COX6C COX7B NDUFS5 NME1 NNMT RRM2 SCD TYMS
Human papillomavirus infection	1	330	0.710274	0.731995	CCNE2
Olfactory transduction	1	448	0.848008	0.85307	RGS2

### Sheet: S3
model	method	num_features	acc	sn	sp	mcc	auc
RF100	RFFI	1	76.7777	0.24	0.853203	0.0881375	0.559564
RF100	MRMR_auc	1	78.7746	0.308333	0.86732	0.162385	0.6714
RF100	MRMR_chi2	1	76.8064	0.178333	0.865458	0.0412077	0.551759
RF100	MRMR_fstat	1	76.7014	0.226667	0.856667	0.0760613	0.606405
RF100	RFFI	2	81.5644	0.168333	0.922092	0.100149	0.608306
RF100	MRMR_auc	2	84.0673	0.293333	0.930392	0.241652	0.754227
RF100	MRMR_chi2	2	81.8436	0.133333	0.93098	0.067263	0.580844
RF100	MRMR_fstat	2	82.2233	0.183333	0.92732	0.120817	0.653393
RF100	RFFI	3	83.3015	0.185	0.939706	0.145378	0.637936
RF100	MRMR_auc	3	86.6617	0.286667	0.961895	0.302484	0.784907
RF100	MRMR_chi2	3	84.3528	0.146667	0.958399	0.122681	0.615087
RF100	MRMR_fstat	3	84.2949	0.19	0.950229	0.163675	0.670354
RF100	RFFI	4	83.536	0.218333	0.93683	0.174217	0.660904
RF100	MRMR_auc	4	86.9548	0.33	0.957778	0.33895	0.790643
RF100	MRMR_chi2	4	84.6607	0.168333	0.958431	0.154854	0.635147
RF100	MRMR_fstat	4	84.7351	0.22	0.950719	0.195523	0.681836
RF100	RFFI	5	84.4425	0.24	0.943758	0.203666	0.696345
RF100	MRMR_auc	5	87.6122	0.341667	0.963693	0.366226	0.7986
RF100	MRMR_chi2	5	85.1707	0.166667	0.964281	0.165804	0.665648
RF100	MRMR_fstat	5	85.6243	0.251667	0.956078	0.24671	0.701362
RF100	RFFI	6	85.558	0.236667	0.957255	0.227771	0.701258
RF100	MRMR_auc	6	87.5392	0.34	0.963105	0.361686	0.806574
RF100	MRMR_chi2	6	84.9898	0.173333	0.961307	0.158482	0.663655
RF100	MRMR_fstat	6	86.5248	0.241667	0.968333	0.262015	0.711057
RF100	RFFI	7	85.6977	0.251667	0.956078	0.248349	0.714613
RF100	MRMR_auc	7	88.5134	0.335	0.975392	0.383078	0.81531
RF100	MRMR_chi2	7	85.2427	0.173333	0.963725	0.166874	0.686367
RF100	MRMR_fstat	7	86.3195	0.248333	0.964869	0.259027	0.711029
RF100	RFFI	8	86.7246	0.276667	0.964248	0.293171	0.719434
RF100	MRMR_auc	8	88.265	0.328333	0.973725	0.373536	0.814679
RF100	MRMR_chi2	8	85.6951	0.181667	0.96781	0.189466	0.679706
RF100	MRMR_fstat	8	86.5748	0.265	0.964869	0.278406	0.72671
RF100	RFFI	9	85.9014	0.286667	0.953595	0.288126	0.733976
RF100	MRMR_auc	9	87.4624	0.316667	0.966046	0.350129	0.810893
RF100	MRMR_chi2	9	85.448	0.205	0.96134	0.206987	0.686209
RF100	MRMR_fstat	9	86.4021	0.258333	0.963595	0.260821	0.731313
RF100	RFFI	10	86.8916	0.288333	0.96366	0.298915	0.723617
RF100	MRMR_auc	10	88.1232	0.315	0.974248	0.360369	0.807974
RF100	MRMR_chi2	10	85.4004	0.201667	0.96134	0.204638	0.687124
RF100	MRMR_fstat	10	86.4566	0.27	0.961895	0.272543	0.733154
LR	RFFI	1	83.3431	0.0516667	0.961536	0.0127937	0.599183
LR	MRMR_auc	1	83.0256	0.193333	0.935033	0.115992	0.798388
LR	MRMR_chi2	1	83.9044	0.09	0.96317	0.0570776	0.654455
LR	MRMR_fstat	1	82.4302	0.0866667	0.945065	0.0363041	0.662516
LR	RFFI	2	82.2855	0.156667	0.933824	0.0988209	0.658551
LR	MRMR_auc	2	84.4954	0.28	0.93781	0.224392	0.854063
LR	MRMR_chi2	2	83.6872	0.135	0.952484	0.105702	0.66988
LR	MRMR_fstat	2	83.8694	0.163333	0.949248	0.129343	0.710697
LR	RFFI	3	83.8372	0.215	0.941373	0.172737	0.702375
LR	MRMR_auc	3	86.1985	0.291667	0.956144	0.291177	0.848693
LR	MRMR_chi2	3	83.912	0.14	0.955	0.0994501	0.685686
LR	MRMR_fstat	3	84.6704	0.18	0.956699	0.165264	0.705174
LR	RFFI	4	84.7085	0.245	0.946013	0.222035	0.719608
LR	MRMR_auc	4	87.009	0.38	0.950294	0.378673	0.837996
LR	MRMR_chi2	4	84.3523	0.148333	0.957876	0.11823	0.683312
LR	MRMR_fstat	4	84.5272	0.223333	0.94781	0.207333	0.734477
LR	RFFI	5	84.8009	0.263333	0.944183	0.224617	0.740218
LR	MRMR_auc	5	85.4333	0.436667	0.923105	0.384404	0.844978
LR	MRMR_chi2	5	84.2341	0.176667	0.951503	0.144146	0.706819
LR	MRMR_fstat	5	84.5901	0.24	0.945425	0.210747	0.747124
LR	RFFI	6	84.9372	0.315	0.937745	0.265147	0.74622
LR	MRMR_auc	6	85.2759	0.453333	0.918922	0.39343	0.846253
LR	MRMR_chi2	6	84.9398	0.201667	0.955686	0.175818	0.722865
LR	MRMR_fstat	6	84.6946	0.256667	0.944346	0.231916	0.749869
LR	RFFI	7	84.7386	0.33	0.93281	0.283892	0.747996
LR	MRMR_auc	7	86.0965	0.456667	0.927843	0.410561	0.851307
LR	MRMR_chi2	7	84.6875	0.225	0.949183	0.19682	0.728617
LR	MRMR_fstat	7	84.5398	0.275	0.939706	0.247796	0.772647
LR	RFFI	8	84.6489	0.341667	0.930556	0.293428	0.754858
LR	MRMR_auc	8	86.8414	0.443333	0.937908	0.410485	0.846906
LR	MRMR_chi2	8	84.3212	0.283333	0.935163	0.238441	0.74549
LR	MRMR_fstat	8	84.502	0.323333	0.931144	0.291158	0.789815
LR	RFFI	9	84.8657	0.351667	0.930948	0.308419	0.764597
LR	MRMR_auc	9	85.4117	0.491667	0.91402	0.412604	0.845566
LR	MRMR_chi2	9	84.0922	0.278333	0.933399	0.229502	0.748736
LR	MRMR_fstat	9	84.7777	0.326667	0.933693	0.302257	0.789771
LR	RFFI	10	86.3427	0.36	0.947386	0.346938	0.768268
LR	MRMR_auc	10	85.4469	0.468333	0.91781	0.407992	0.848203
LR	MRMR_chi2	10	84.6951	0.308333	0.935686	0.256019	0.749673
LR	MRMR_fstat	10	84.0837	0.336667	0.924837	0.297819	0.793148
XGB100	RFFI	1	80.4402	0.125	0.916307	0.0433322	0.587582
XGB100	MRMR_auc	1	86.1599	0.216667	0.968497	0.235672	0.751225
XGB100	MRMR_chi2	1	82.5467	0.145	0.937908	0.0970346	0.608263
XGB100	MRMR_fstat	1	82.4236	0.196667	0.927908	0.146281	0.665071
XGB100	RFFI	2	82.2649	0.18	0.928529	0.122918	0.616944
XGB100	MRMR_auc	2	85.2257	0.291667	0.944379	0.269567	0.78427
XGB100	MRMR_chi2	2	82.8338	0.163333	0.93683	0.11702	0.609041
XGB100	MRMR_fstat	2	81.863	0.185	0.923203	0.117215	0.686966
XGB100	RFFI	3	83.2312	0.208333	0.934379	0.15873	0.638464
XGB100	MRMR_auc	3	86.3521	0.333333	0.95134	0.32167	0.806002
XGB100	MRMR_chi2	3	82.7238	0.168333	0.93549	0.115672	0.634951
XGB100	MRMR_fstat	3	83.3162	0.215	0.935	0.164765	0.673012
XGB100	RFFI	4	83.5254	0.215	0.936209	0.17955	0.658856
XGB100	MRMR_auc	4	86.594	0.358333	0.94902	0.352488	0.797407
XGB100	MRMR_chi2	4	83.2193	0.215	0.933725	0.176974	0.64695
XGB100	MRMR_fstat	4	84.3815	0.258333	0.94085	0.219508	0.7003
XGB100	RFFI	5	83.946	0.246667	0.935784	0.204697	0.684357
XGB100	MRMR_auc	5	86.309	0.356667	0.946176	0.335271	0.802157
XGB100	MRMR_chi2	5	83.8296	0.221667	0.940163	0.188412	0.675131
XGB100	MRMR_fstat	5	84.7372	0.283333	0.94085	0.253026	0.729717
XGB100	RFFI	6	84.7049	0.271667	0.941536	0.240508	0.708203
XGB100	MRMR_auc	6	85.789	0.36	0.939673	0.331032	0.808007
XGB100	MRMR_chi2	6	83.6746	0.246667	0.934346	0.207895	0.678355
XGB100	MRMR_fstat	6	85.0456	0.283333	0.944281	0.259422	0.720654
XGB100	RFFI	7	85.3454	0.273333	0.947908	0.256213	0.721503
XGB100	MRMR_auc	7	85.7109	0.355	0.939837	0.325963	0.803834
XGB100	MRMR_chi2	7	84.0219	0.25	0.937288	0.216344	0.690534
XGB100	MRMR_fstat	7	85.2035	0.301667	0.943693	0.279481	0.73195
XGB100	RFFI	8	85.5459	0.295	0.94719	0.286841	0.735207
XGB100	MRMR_auc	8	86.2432	0.37	0.943235	0.351342	0.811471
XGB100	MRMR_chi2	8	83.9298	0.263333	0.934314	0.224893	0.69976
XGB100	MRMR_fstat	8	85.1456	0.301667	0.942549	0.281889	0.741187
XGB100	RFFI	9	85.0882	0.28	0.944248	0.261165	0.730501
XGB100	MRMR_auc	9	85.5482	0.346667	0.939085	0.316684	0.810664
XGB100	MRMR_chi2	9	84.6753	0.293333	0.937843	0.263158	0.712092
XGB100	MRMR_fstat	9	85.5361	0.298333	0.946569	0.285332	0.75159
XGB100	RFFI	10	86.0363	0.288333	0.953627	0.291101	0.736667
XGB100	MRMR_auc	10	85.7353	0.336667	0.942549	0.315096	0.811623
XGB100	MRMR_chi2	10	84.9827	0.296667	0.940229	0.268625	0.721144
XGB100	MRMR_fstat	10	85.1356	0.296667	0.941928	0.275869	0.750447

### Sheet: S4
Table S4: Feature importance scores of the 108 DEGs
Gene	score
RHAG	1
DDIT4	1
AREG	0.99
COX7B	0.9
H1F0	0.67
ENPP2	0.61
MT1F	0.57
TNFAIP3	0.26
STAT4	0.15
PRG2	0.13
SLCO4A1	0.11
SLC39A8	0.09
KIF2C	0.08
JUN	0.06
MYL6B	0.05
CD24	0.04
NDUFS5	0.04
NNMT	0.04
MPO	0.03
RGS1	0.03
KIF14	0.03
EMP1	0.02
COX6C	0.02
MCM2	0.02
TOP2A	0.01
CTSL1	0.01
SCD	0.01
MCM6	0.01
WBP5	0.01
NUAK2	0.01
RRM2	0
CCL3	0
MAFF	0
TYMS	0
KIAA0101	0
KIF11	0
CKS2	0
ZWINT	0
CCNB1	0
CEP55	0
NUSAP1	0
PTTG1	0
PRC1	0
CCNB2	0
HMMR	0
RGL1	0
MLF1IP	0
FABP5	0
MAD2L1	0
CD69	0
RACGAP1	0
TTK	0
NME1	0
TFRC	0
EBI3	0
SHCBP1	0
CCRL2	0
MELK	0
TFDP2	0
MT1G	0
MCM4	0
NEK2	0
MT1H	0
TPX2	0
BTG3	0
RAB13	0
CDC20	0
CASC5	0
MT1E	0
GINS2	0
E2F8	0
CKS1B	0
CCNE2	0
RAD51AP1	0
RPL10	0
BUB1B	0
MT1X	0
CDKN3	0
LSM5	0
PSMG1	0
CENPA	0
KIF4A	0
RPA3	0
PCNT	0
ATAD2	0
SDC4	0
TARS	0
CCL20	0
RAD51	0
FEN1	0
AURKA	0
SNRPG	0
POLE2	0
UBE2C	0
AURKB	0
CENPF	0
FRAT1	0
CLEC7A	0
MANSC1	0
CD302	0
RCBTB2	0
EMR3	0
HSPA6	0
FGL2	0
RGS2	0
CPVL	0
CCR2	0
TGFBI	0
